# Poly(UG)-tailed RNAs are involved in the control of thousands of genes predominantly in the germline in *Pristionchus pacificus*

**DOI:** 10.1101/2025.09.01.673539

**Authors:** Veroni de Ree, Dorothee Harbecke, Hanh Witte, Christian Rödelsperger, Catia Igreja, Adrian Streit

## Abstract

In the nematode *Caenorhabditis elegans*, the terminal transferase RDE-3 adds a poly(UG)-tail to the free 3’ end of RNA molecules generated by the action of primary siRNAs or piRNAs. The tailed RNA serves as a template for RNA-dependent RNA polymerases (RdRp) to generate secondary siRNAs, thereby reinforcing the RNAi effect. In this iterative process, progressively shorter tailed RNAs are formed. In *C. elegans*, injection of poly(UG)-tailed single-stranded RNA (ssRNA) leads to RNAi-mediated gene silencing, thereby bypassing the need for the processing of double-stranded RNA into siRNAs. We wondered if poly(UG)-tailed ssRNAs could also be used for experimental gene knockdown in nematodes where long dsRNA-mediated RNAi does not work reliably, such as the satellite model organism *Pristionchus pacificus* or parasitic nematodes of the genus *Strongyloides*.

Here we show that injection of poly(UG)-tailed RNA leads to gene knock down in *P. pacificus* and that the injected RNA, as well as the corresponding endogenous RNA, serve as substrate for the formation of new poly(UG)-tailed RNAs. Different from *C. elegans*, in *P. pacificus,* the knockdown effect depends on the redundant activity of the three *rde-1* paralogs present in this species. We detected endogenously occurring poly(UG)-tailed RNAs derived from thousands of genes, more than half of which belong to germline-specific co-expression clusters. Mutations in *Ppa-rde-3*, lead to sterility. In contrast, in *Strongyloides* spp., we found poly(UG)-tailed RNAs to be much less abundant, if not absent. Our results show that poly(UG)-tailed RNAs are not restricted to *C. elegans* and suggest that they play an important function in the germ line in *P. pacificus*.
