## Supplementary material for "Poly(UG)-tailed RNAs are involved in the control of thousands of genes predominantly in the germline in *Pristionchus pacificus*": Primer list

### Sheet: Sheet1
ID		Oligo sequence
QA796	olido (dT) RT primer	CCAGTGAGCAGAGTGACGAGGACTCGAGCTCAAGCTTTTTTTTTTTTTTTV
7275	dpy-1 F	GAATCGACATCCACCGTGCTTCC
7276	dpy-1 R	GACAACCGCTGATGAGTTCACGC
7283	dpy-1 F_T7	TAATACGACTCACTATAGGGAGACCAC GAATCGACATCCACCGTGCTTCC
7284	dpy-1 R_UG	CACACACACACACACACACACACACACACACACACA GACAACCGCTGATGAGTTCACGC
7285	dpy-1 R_CA	GTGTGTGTGTGTGTGTGTGTGTGTGTGTGTGTGTGT GACAACCGCTGATGAGTTCACGC
7291	eud-1 F	TGGACATTTTCCGCACCTTCAAGG
7294	eud-1 R	AGTGATCGACATGCGGTGCTCC
7297	eud-1 F_T7	TAATACGACTCACTATAGGGAGACCAC TGGACATTTTCCGCACCTTCAAGG
7299	eud-1 R_pUG	CACACACACACACACACACACACACACACACACACA AGTGATCGACATGCGGTGCTCC
7300	eud-1 R_pCA	GTGTGTGTGTGTGTGTGTGTGTGTGTGTGTGTGTGT AGTGATCGACATGCGGTGCTCC
7307	rfp F	ctgagctcatcaaggagaatatgc
7311	rfp R	gagatcgcagtacttagccacagc
7312	rfp F_T7	TAATACGACTCACTATAGGGAGACCACctgagctcatcaaggagaatatgc
7318	rfp R_pUG	CACACACACACACACACACACACACACACACACACAgagatcgcagtacttagccacagc
7317	rfp R_pAC	GTGTGTGTGTGTGTGTGTGTGTGTGTGTGTGTGTGTgagatcgcagtacttagccacagc
7319	rfp F_nested	gaagctctacatggagggaactgtg
7344	RFP_SNP_and T7	TAATACGACTCACTATAGGGAGACCACctgagcAcatcaagAagaatatgc
7375	RFP_SNP	gaagctctacatggagggaactgtgaaCaatcaCcatttcaagtgc
7376	RFP_extend_after_introdution_of_SNP	ctgagctcatcaaggagaatatgcatatgaagctctacatggagg
7755	adaptor 1 adaptor 2 pUG reverse	GCTATGGCTGTTCTCATGGCGGCGTCGCCATATTCTACTTACACACACACACACACAC
7756	adaptor 1 adaptor 2 pAC reverse	GCTATGGCTGTTCTCATGGCGGCGTCGCCATATTCTACTT GTGTGTGTGTGTGTGTGT
7757	adaptor 1	GCTATGGCTGTTCTCATGGC
7758	adaptor 2	GGCGTCGCCATATTCTACTT
7363	RFP-detects Injected RNA	GGAGACCACctgagc
7364	RFP-detect endo. RNA	CGAGGGatgtctgagc
5’adapter RA5	pUG biased RNA seq	5’-GUUCAGAGUUCUACAGUCCGACGAUCNNNN
7485	UG_illumina_ for pUG biased RNA seq	GCCTTGGCACCCGAGAATTCCACACACACACACACACACA
